# Genetics of tibia bone properties of crossbred commercial laying hens in different housing systems

**DOI:** 10.1101/2021.06.21.449243

**Authors:** Martin Johnsson, Helena Wall, Fernando A Lopes Pinto, Robert H. Fleming, Heather A. McCormack, Cristina Benavides-Reyes, Nazaret Dominguez-Gasca, Estefania Sanchez-Rodriguez, Ian C. Dunn, Alejandro B. Rodriguez-Navarro, Andreas Kindmark, Dirk-Jan de Koning

## Abstract

Osteoporosis and bone fractures are a severe problem for the welfare of laying hens, with genetics and environment, such as housing system, each making substantial contributions to bone strength. In this work, we performed genetic analyses of bone strength, bone mineral density and bone composition, as well as body weight, in 860 commercial crossbred laying hens from two different companies, kept in either furnished cages or floor pens. We compared bone traits between housing systems and crossbreds, and performed a genome-wide association study of bone properties and body weight.

As expected, the two housing systems produced a large difference in bone strength, with layers housed in floor pens having stronger bones. These differences were accompanied by differences in bone geometry, mineralisation and chemical composition. Genome-scans either combining or independently analysing the two housing systems revealed no genome-wide significant loci for bone breaking strength. We detected three loci for body weight that were shared between the housing systems on chromosomes 4, 6 and 27 (either genome-wide significant or suggestive when the housing systems were analysed individually) and these coincide with associations for bone length.

In summary, we found substantial differences in bone strength, content and composition between hens kept in floor pens and furnished cages that could be attributed to greater physical activity in pen housing. We found little evidence for large-effect loci for bone strength in commercial crossbred hens, consistent with a highly polygenic architecture for bone strength in the production environment. The lack of consistent genetic associations between housing systems in combination with the differences in bone phenotypes support gene-by-environment interactions with housing system.
