## Supplementary Table 1: Sample sizes for "Genetics of tibia bone properties of crossbred commercial laying hens in different housing systems"

Number of animals with phenotypes and number of segregating SNP markers
	Sample size	Segregating markers
Bone strength (cage)	421	32789
Bone strength (pen)	399	32809
Bone strength (joint)	820	32794
Body weight (cage)	432	32820
Body weight (pen)	411	32722
Body weight (joint)	843	32817
pQCT phenotypes	929
TGA phenotypes	427
