## Supplementary Table 2: candidate regions from previous studies for "Genetics of tibia bone properties of crossbred commercial laying hens in different housing systems"

chr	start	end
1	15631684	15640931
1	33890745	33901588
1	107113367	107113367
1	107403224	107419482
1	111013071	111017082
1	159681070	159681070
1	167274151	167293602
1	170316439	170322787
1	171470356	171482085
1	180137158	180137158
2	2794589	2858189
2	8340077	8340077
2	106516894	106516894
2	143106793	143106793
2	148889853	148961285
3	10336505	10397005
3	14705258	14770744
3	15135223	15263109
3	30896410	30903542
5	30240618	30291083
7	19833649	19833649
8	11599179	11608111
8	25344017	25507060
12	3834204	3834204
12	3854303	3854303
12	8545001	8545001
13	10777119	10777119
13	15314359	15338097
13	18645599	18733748
16	2345585	2650182
19	771359	777251
21	3909655	3909655
23	1256890	1256890
24	2456386	2456386
24	4342660	4342660
