## Supplementary Table 3: candidate association results for "Genetics of tibia bone properties of crossbred commercial laying hens in different housing systems"

chr	marker_id	ps	estimates	LRT	p	scan
2	GGaluGA130305	2851766	-7.770942719	8.303017306	0.003957927	Bone strength (CAGE)
8	Gga_rs15934087	25373822	8.463880709	7.458818799	0.006312642	Bone strength (JOINT)
23	GGaluGA187566	1277869	-19.23531025	11.81808683	0.000586581	Bone strength (PEN)
23	GGaluGA187566	1277869	-10.29307583	10.37152888	0.001279735	Bone strength (JOINT)
23	Gga_rs13529757	1279540	-21.25083783	11.77108955	0.000601578	Bone strength (PEN)
23	Gga_rs13529757	1279540	-10.83490764	9.651886928	0.001891572	Bone strength (JOINT)
