## Supplementary Table 4: Genomic correlations for "Genetics of tibia bone properties of crossbred commercial laying hens in different housing systems"

Genomic heritabilities and correlations between housing systems
	Estimate	Standard error
Heritability of bone strength (cage)	0.44	0.25
Heritability of bone strength (pen)	0.90	0.36
Genetic correlation of bone strength (pen--cage)	-0.22	0.71
Heritability of weight (cage)	0.16	0.25
Heritability of weight (pen)	0.08	0.31
Genetic correlation of weight (pen--cage)	0.29	4.23
