## Supplementary Table 5: GWAS summary statistics from suggestive regions for "Genetics of tibia bone properties of crossbred commercial laying hens in different housing systems"

Trait	Chromosome	Lead SNP location	Lead SNP p-value
body weight (CAGE)	1	15093174	2.82E-05
medullary H2O% (CAGE)	1	84978450	6.87E-05
body weight (PEN)	1	119348922	2.27E-05
body weight (JOINT)	1	119887164	9.04E-05
QCT PC2 'long bone length' (CAGE)	2	19997299	6.10E-05
QCT PC2 'long bone length' (JOINT)	2	19997299	6.34E-05
QCT PC2 'long bone length' (CAGE)	2	101311993	5.08E-05
QCT PC3 'low cortical density' (JOINT)	2	107511029	2.75E-05
body weight (CAGE)	2	114603730	3.53E-05
bone strength (CAGE)	2	118267538	5.96E-05
cortical CO3% (CAGE)	3	72749512	8.99E-05
QCT PC3 'low cortical density' (PEN)	3	88093788	2.19E-06
QCT PC3 'low cortical density' (JOINT)	3	88093788	1.10E-06
bone strength (CAGE)	3	91588936	1.40E-05
cortical CO3% (PEN)	3	93607982	3.21E-05
cortical CO3/PO4 (PEN)	3	93607982	4.01E-05
cortical PO4% (CAGE)	3	98543441	5.22E-05
QCT PC3 'low cortical density' (PEN)	4	4729845	3.27E-05
cortical CO3% (JOINT)	4	42303505	3.65E-06
bone strength (PEN)	4	60941465	7.27E-05
cortical CO3% (PEN)	4	67457495	5.75E-05
cortical CO3/PO4 (PEN)	4	67457495	7.66E-05
QCT PC2 'long bone length' (PEN)	4	75748329	1.83E-05
QCT PC3 'low cortical density' (JOINT)	4	75748329	2.84E-06
QCT PC3 'low cortical density' (PEN)	4	84644063	3.55E-05
cortical CO3% (CAGE)	5	40354374	3.39E-07
cortical CO3% (JOINT)	5	40354374	5.07E-07
body weight (PEN)	6	11477631	9.92E-07
body weight (CAGE)	6	11477631	1.83E-07
QCT PC2 'long bone length' (PEN)	6	11984981	1.20E-05
cortical H2O% (JOINT)	7	29799421	5.31E-05
QCT PC3 'low cortical density' (CAGE)	8	21672777	8.36E-05
bone strength (CAGE)	11	5913130	7.11E-05
bone strength (CAGE)	11	18476664	1.36E-05
QCT PC3 'low cortical density' (PEN)	12	17365793	2.37E-05
QCT PC2 'long bone length' (CAGE)	12	18674269	1.46E-05
cortical CO3% (CAGE)	14	7607981	7.03E-05
cortical PO4/organic (CAGE)	15	2718974	6.77E-05
QCT PC2 'long bone length' (JOINT)	17	943687	5.73E-05
cortical H2O% (JOINT)	19	5373514	7.46E-05
cortical CO3% (JOINT)	20	4943852	2.04E-05
QCT PC1 'high density, thickness, content' (PEN)	20	12321904	7.24E-05
QCT PC1 'high density, thickness, content' (PEN)	21	2481678	1.24E-05
QCT PC1 'high density, thickness, content' (PEN)	23	1279540	1.60E-05
cortical H2O% (JOINT)	26	2947519	4.74E-06
medullary H2O% (CAGE)	26	3735385	1.54E-05
cortical PO4% (CAGE)	26	4521499	4.85E-05
body weight (PEN)	27	6147189	3.27E-06
QCT PC1 'high density, thickness, content' (PEN)	28	3041674	1.92E-05
bone strength (PEN)	Z	33957226	7.62E-05
